# BMP signaling promotes heart regeneration via alleviation of replication stress

**DOI:** 10.1101/2024.05.24.595503

**Authors:** Mohan Dalvoy Vasudevarao, Denise Posadas Pena, Michaela Ihle, Chiara Bongiovanni, Pallab Maity, Simone Redaelli, Kathrin Happ, Dominik Geissler, Hossein Falah Mohammadi, Melanie Rall-Scharpf, Chi-Chung Wu, Arica Beisaw, Karin Scharffetter-Kochanek, Gabriele D’Uva, Lisa Wiesmüller, Gilbert Weidinger

## Abstract

One hallmark of aging is a decline in tissue regeneration, which can be caused by DNA replication stress. Whether highly regenerative species like zebrafish are immune from such hindrances to replication is unknown. In contrast to most mammals, adult zebrafish achieve complete heart regeneration via cell cycle entry and proliferation of mature cardiomyocytes. We found that cycling cardiomyocytes experience replication stress, which is induced by the demands of regeneration, but does not occur during physiological heart growth. Since zebrafish cardiomyocyte regeneration is remarkably efficient, heart regeneration appears to depend on elevated capabilities to overcome replication stress. Indeed, pharmacological inhibition of ATM and ATR kinases revealed that DNA damage response signaling is essential for heart regeneration. Using inducible overexpression of ligands and inhibitors of the Bone Morphogenetic Protein (BMP)-Smad pathway, combined with analysis of genetic mutants, we found that BMP signaling alleviates cardiomyocyte replication stress. In the absence of BMP signaling, cardiomyocytes become arrested in the S-phase of the cell cycle, which prevents progression to mitosis and results in heart regeneration failure. Interestingly, BMP signaling can also rescue neonatal mouse cardiomyocytes and human fibroblasts from hydroxyurea-induced replication stress. DNA fiber spreading assays in human cancer cells and human hematopoietic stem and progenitor cells (HSPCs) indicate that BMP signaling acts directly on replication dynamics by accelerating DNA replication fork progression and by facilitating their re-start after replication stress-induced stalling. Our results identify the ability to overcome replication stress as key factor for the elevated heart regeneration capacity in zebrafish. Notably, the conserved capability of BMP signaling to promote stress-free DNA replication might unlock new avenues towards anti-aging and pro-regenerative applications in humans.
