## Supplementary Data File 2 for "BMP signaling promotes heart regeneration via alleviation of replication stress"

### Sheet: DNA repair core enrichment
Ensembl_ID	Entrez	genename	Description
ENSDARG00000002304	554146	gins2	GINS complex subunit 2 [Source:ZFIN;Acc:ZDB-GENE-050419-19]
ENSDARG00000003961	335495	parp3	poly (ADP-ribose) polymerase family, member 3 [Source:ZFIN;Acc:ZDB-GENE-030131-7435]
ENSDARG00000011404	386707	fen1	flap structure-specific endonuclease 1 [Source:ZFIN;Acc:ZDB-GENE-031112-11]
ENSDARG00000015998	436999	wdhd1	WD repeat and HMG-box DNA binding protein 1 [Source:ZFIN;Acc:ZDB-GENE-030131-1665]
ENSDARG00000016044	572562	gins4	GINS complex subunit 4 (Sld5 homolog) [Source:ZFIN;Acc:ZDB-GENE-040801-59]
ENSDARG00000019507	286747	mcm5	minichromosome maintenance complex component 5 [Source:ZFIN;Acc:ZDB-GENE-021209-1]
ENSDARG00000020079	492463	neil3	nei-like DNA glycosylase 3 [Source:ZFIN;Acc:ZDB-GENE-041114-18]
ENSDARG00000023002	192314	dtl	denticleless E3 ubiquitin protein ligase homolog (Drosophila) [Source:ZFIN;Acc:ZDB-GENE-020419-34]
ENSDARG00000024204	192323	mcm3	minichromosome maintenance complex component 3 [Source:ZFIN;Acc:ZDB-GENE-020419-4]
ENSDARG00000025043	393554	trip13	thyroid hormone receptor interactor 13 [Source:ZFIN;Acc:ZDB-GENE-040426-1488]
ENSDARG00000027689	556456	pold1	polymerase (DNA directed), delta 1, catalytic subunit [Source:ZFIN;Acc:ZDB-GENE-060429-1]
ENSDARG00000037188	65226	rpa2	replication protein A2 [Source:ZFIN;Acc:ZDB-GENE-010131-3]
ENSDARG00000040041	337598	mcm4	minichromosome maintenance complex component 4 [Source:ZFIN;Acc:ZDB-GENE-030131-9544]
ENSDARG00000041411	406487	rad51	RAD51 recombinase [Source:ZFIN;Acc:ZDB-GENE-040426-2286]
ENSDARG00000042527	393949	unga	uracil DNA glycosylase a [Source:ZFIN;Acc:ZDB-GENE-040426-900]
ENSDARG00000043720	406695	cdc45	CDC45 cell division cycle 45 homolog (S. cerevisiae) [Source:ZFIN;Acc:ZDB-GENE-040426-2710]
ENSDARG00000044437	559398	cdca5	cell division cycle associated 5 [Source:ZFIN;Acc:ZDB-GENE-030131-235]
ENSDARG00000045843	406730	apex1	APEX nuclease (multifunctional DNA repair enzyme) 1 [Source:ZFIN;Acc:ZDB-GENE-040426-2761]
ENSDARG00000045853	555714	rad51ap1	RAD51 associated protein 1 [Source:ZFIN;Acc:ZDB-GENE-050419-96]
ENSDARG00000052438	406820	actr2a	ARP2 actin related protein 2a homolog [Source:ZFIN;Acc:ZDB-GENE-040426-2894]
ENSDARG00000054155	30678	pcna	proliferating cell nuclear antigen [Source:ZFIN;Acc:ZDB-GENE-000210-8]
ENSDARG00000056832	406778	exo1	exonuclease 1 [Source:ZFIN;Acc:ZDB-GENE-040426-2828]
ENSDARG00000057683	566409	mcm6	minichromosome maintenance complex component 6 [Source:ZFIN;Acc:ZDB-GENE-030909-6]
ENSDARG00000060041	556995	lig1	ligase I, DNA, ATP-dependent [Source:ZFIN;Acc:ZDB-GENE-110404-2]
ENSDARG00000062152	563212	chaf1a	chromatin assembly factor 1, subunit A (p150) [Source:ZFIN;Acc:ZDB-GENE-030131-5366]
ENSDARG00000063285	768152	ube2t	ubiquitin-conjugating enzyme E2T (putative) [Source:ZFIN;Acc:ZDB-GENE-061013-547]
ENSDARG00000071294	492655	tonsl	tonsoku-like, DNA repair protein [Source:ZFIN;Acc:ZDB-GENE-041111-230]
ENSDARG00000074691	563411	mms22l	MMS22-like, DNA repair protein [Source:ZFIN;Acc:ZDB-GENE-030131-3869]
ENSDARG00000076716	558923	palb2	partner and localizer of BRCA2 [Source:ZFIN;Acc:ZDB-GENE-090313-43]
ENSDARG00000078473	447862	nucks1a	nuclear casein kinase and cyclin-dependent kinase substrate 1a [Source:ZFIN;Acc:ZDB-GENE-040912-175]
ENSDARG00000087529	406563	zgc:85936	zgc:85936 [Source:ZFIN;Acc:ZDB-GENE-040426-2450]
ENSDARG00000009087	58113	cd74a	CD74 molecule, major histocompatibility complex, class II invariant chain a [Source:ZFIN;Acc:ZDB-GENE-000901-1]
ENSDARG00000036628	30645	cd74b	CD74 molecule, major histocompatibility complex, class II invariant chain b [Source:ZFIN;Acc:ZDB-GENE-990910-10]
ENSDARG00000037804	368779	phlda3	pleckstrin homology-like domain, family A, member 3 [Source:ZFIN;Acc:ZDB-GENE-030616-267]
ENSDARG00000087554	80973	cdk1	cyclin-dependent kinase 1 [Source:ZFIN;Acc:ZDB-GENE-010320-1]
